# Eco-evolutionary feedbacks in the human gut microbiome

**DOI:** 10.1101/2022.01.26.477953

**Authors:** Benjamin H. Good, Layton B. Rosenfeld

## Abstract

Gut microbiota can evolve within their hosts on human-relevant timescales. Yet little is known about how these changes influence (or are influenced by) the composition of their surrounding community. Here, by combining ecological and evolutionary analyses of a large cohort of human gut metagenomes, we show that the short-term evolution of the microbiota is linked with shifts in its ecological structure. These correlations are not simply explained by expansions of the evolving species, and often involve additional fluctuations in distantly related taxa. We show that similar feedbacks naturally emerge in simple resource competition models, even in the absence of cross-feeding or predation. These results suggest that the structure and function of host microbiota may be shaped by their local evolutionary history, which could have important implications for personalized medicine and microbiome engineering.
