## Supplemental Tables S1-S3 for "Eco-evolutionary feedbacks in the human gut microbiome": TableS1.txt

subject_id	sample_id	run_accession	country continent	VISNO
158458797	700014562	SRS011061	United States	North America	1
158479027	700014724	SRS011084	United States	North America	1
158499257	700014837	SRS011134	United States	North America	1
158742018	700015181	SRS011239	United States	North America	1
158802708	700015250	SRS011271	United States	North America	1
158944319	700015415	SRS011302	United States	North America	1
159247771	700015981	SRS011405	United States	North America	1
159146620	700016142	SRS011452	United States	North America	1
159166850	700016610	SRS011529	United States	North America	1
159733294	700033153	SRS011586	United States	North America	1
158337416	700013715	SRS012273	United States	North America	1
158822939	700014954	SRS012849	United States	North America	1
158883629	700015113	SRS012902	United States	North America	1
158802708	700015245	SRS012969	United States	North America	1
158984779	700015702	SRS013098	United States	North America	1
159369152	700015857	SRS013158	United States	North America	1
159591683	700015922	SRS013215	United States	North America	1
159591683	700015923	SRS013216	United States	North America	1
159328691	700016210	SRS013382	United States	North America	1
159207311	700016456	SRS013476	United States	North America	1
159227541	700016542	SRS013521	United States	North America	1
159288231	700016716	SRS013638	United States	North America	1
159288231	700016717	SRS013639	United States	North America	1
159268001	700016765	SRS013687	United States	North America	1
159571453	700016960	SRS013800	United States	North America	1
763516763	700021295	SRS013940	United States	North America	1
763496533	700021306	SRS013951	United States	North America	1
763557224	700021361	SRS013965	United States	North America	1
763678604	700021824	SRS014235	United States	North America	1
763536994	700021876	SRS014287	United States	North America	1
763820215	700021902	SRS014313	United States	North America	1
763820215	700021933	SRS014344	United States	North America	1
763496533	700023045	SRS014391	United States	North America	1
763698834	700023066	SRS014412	United States	North America	1
763577454	700023113	SRS014459	United States	North America	1
763638144	700023188	SRS014534	United States	North America	1
763840445	700023267	SRS014613	United States	North America	1
763961826	700023337	SRS014683	United States	North America	1
763719065	700023390	SRS014736	United States	North America	1
764002286	700023509	SRS014855	United States	North America	1
763860675	700023578	SRS014923	United States	North America	1
763880905	700023603	SRS014948	United States	North America	1
764062976	700023634	SRS014979	United States	North America	1
764062976	700023653	SRS014998	United States	North America	1
763577454	700023720	SRS015065	United States	North America	2
763577454	700023750	SRS015095	United States	North America	2
763901136	700023788	SRS015133	United States	North America	1
763759525	700023845	SRS015190	United States	North America	1
764143897	700023872	SRS015217	United States	North America	1
764143897	700023901	SRS015246	United States	North America	1
763982056	700023919	SRS015264	United States	North America	1
763982056	700023935	SRS015280	United States	North America	1
764042746	700024024	SRS015369	United States	North America	1
764042746	700024043	SRS015388	United States	North America	1
764083206	700024086	SRS015431	United States	North America	1
764083206	700024108	SRS015453	United States	North America	1
764245047	700024141	SRS015486	United States	North America	1
764285508	700024233	SRS015578	United States	North America	1
764346198	700024234	SRS015579	United States	North America	1
764487809	700024318	SRS015663	United States	North America	1
764467579	700024349	SRS015694	United States	North America	1
764224817	700024437	SRS015782	United States	North America	1
763435843	700024449	SRS015794	United States	North America	2
763435843	700024471	SRS015816	United States	North America	2
764002286	700024509	SRS015854	United States	North America	2
764305738	700024545	SRS015890	United States	North America	1
764305738	700024567	SRS015912	United States	North America	1
764325968	700024615	SRS015960	United States	North America	1
764447348	700024673	SRS016018	United States	North America	1
764508039	700024711	SRS016056	United States	North America	1
764588959	700024752	SRS016095	United States	North America	1
764366428	700024789	SRS016132	United States	North America	1
764649650	700024866	SRS016203	United States	North America	1
764669880	700024930	SRS016267	United States	North America	1
765074482	700024998	SRS016335	United States	North America	1
159672603	700032068	SRS016381	United States	North America	1
159429842	700032133	SRS016437	United States	North America	1
159429842	700032134	SRS016438	United States	North America	1
159753524	700032222	SRS016495	United States	North America	1
159753524	700032244	SRS016517	United States	North America	1
160036745	700032413	SRS016629	United States	North America	1
160421117	700032944	SRS016753	United States	North America	1
159308461	700033201	SRS016840	United States	North America	1
159450072	700033363	SRS016897	United States	North America	1
159611913	700033435	SRS016954	United States	North America	1
159490532	700033502	SRS016989	United States	North America	1
159490532	700033503	SRS016990	United States	North America	1
159551223	700033665	SRS017103	United States	North America	1
159814214	700033797	SRS017191	United States	North America	1
159510762	700033922	SRS017247	United States	North America	1
159510762	700033923	SRS017248	United States	North America	1
159632143	700033989	SRS017307	United States	North America	1
160481808	700034081	SRS017375	United States	North America	1
160319967	700034166	SRS017433	United States	North America	1
160502038	700034254	SRS017521	United States	North America	1
160461578	700034622	SRS017622	United States	North America	1
160582958	700034794	SRS017701	United States	North America	1
160542498	700034838	SRS017745	United States	North America	1
160603188	700034926	SRS017821	United States	North America	1
160441347	700035157	SRS017859	United States	North America	1
158357646	700035237	SRS017916	United States	North America	2
160056975	700035373	SRS018049	United States	North America	1
160158126	700035533	SRS018133	United States	North America	1
160380657	700035747	SRS018313	United States	North America	1
160178356	700035785	SRS018351	United States	North America	1
160218816	700035861	SRS018427	United States	North America	1
764710340	700037008	SRS018541	United States	North America	1
765094712	700037042	SRS018575	United States	North America	1
765094712	700037073	SRS018606	United States	North America	1
765155402	700037090	SRS018623	United States	North America	1
765013792	700037123	SRS018656	United States	North America	1
765013792	700037199	SRS018732	United States	North America	1
765135172	700037284	SRS018817	United States	North America	1
765256553	700037303	SRS018836	United States	North America	1
765216093	700037357	SRS018888	United States	North America	1
765276783	700037405	SRS018936	United States	North America	1
764305738	700037453	SRS018984	United States	North America	2
764305738	700037485	SRS019014	United States	North America	2
763961826	700037501	SRS019030	United States	North America	2
763961826	700037533	SRS019062	United States	North America	2
764083206	700037539	SRS019068	United States	North America	2
764083206	700037561	SRS019090	United States	North America	2
763496533	700037632	SRS019161	United States	North America	2
765398164	700037649	SRS019178	United States	North America	1
765034022	700037738	SRS019267	United States	North America	1
765377934	700037757	SRS019286	United States	North America	1
765337473	700037852	SRS019381	United States	North America	1
765560005	700037868	SRS019397	United States	North America	1
765560005	700037899	SRS019428	United States	North America	1
765519544	700037916	SRS019445	United States	North America	1
765317243	700037967	SRS019496	United States	North America	1
763597684	700038053	SRS019582	United States	North America	2
765620695	700038072	SRS019601	United States	North America	1
765620695	700038109	SRS019638	United States	North America	1
763678604	700038158	SRS019685	United States	North America	2
765539774	700038167	SRS019693	United States	North America	1
764669880	700038263	SRS019787	United States	North America	2
765661155	700038284	SRS019808	United States	North America	1
764892411	700038386	SRS019910	United States	North America	2
160643649	700095213	SRS019968	United States	North America	1
160400887	700095486	SRS020233	United States	North America	1
160663879	700095524	SRS020271	United States	North America	1
160704339	700095647	SRS020328	United States	North America	1
160684109	700095717	SRS020394	United States	North America	1
160845950	700095831	SRS020508	United States	North America	1
160947100	700096047	SRS020622	United States	North America	1
160765029	700096380	SRS020869	United States	North America	1
161007791	700096700	SRS021153	United States	North America	1
161230322	700096865	SRS021219	United States	North America	1
158479027	700097196	SRS021484	United States	North America	2
158256496	700097688	SRS021948	United States	North America	2
158337416	700097837	SRS022071	United States	North America	2
158337416	700097859	SRS022093	United States	North America	2
638754422	700097906	SRS022137	United States	North America	1
809635352	700098429	SRS022524	United States	North America	1
158499257	700098561	SRS022609	United States	North America	2
370425937	700098669	SRS022713	United States	North America	1
246515023	700099512	SRS023346	United States	North America	1
158802708	700099803	SRS023526	United States	North America	2
159005010	700099886	SRS023583	United States	North America	2
158721788	700100022	SRS023715	United States	North America	2
158883629	700100227	SRS023829	United States	North America	2
159268001	700100312	SRS023914	United States	North America	2
159369152	700100432	SRS023971	United States	North America	2
159247771	700100471	SRS024009	United States	North America	2
159510762	700100540	SRS024075	United States	North America	2
159510762	700100541	SRS024076	United States	North America	2
159207311	700100600	SRS024132	United States	North America	2
158944319	700101243	SRS024265	United States	North America	2
159551223	700101366	SRS024331	United States	North America	2
159713063	700101534	SRS024388	United States	North America	2
159571453	700101581	SRS024435	United States	North America	2
159389382	700101638	SRS024492	United States	North America	2
159591683	700101840	SRS024549	United States	North America	2
159611913	700101916	SRS024625	United States	North America	2
368533040	700102043	SRS024663	United States	North America	1
763982056	700106646	SRS042231	United States	North America	2
764811490	700106876	SRS042284	United States	North America	2
638754422	700109231	SRS042600	United States	North America	2
764447348	700105771	SRS042628	United States	North America	2
763860675	700103477	SRS042690	United States	North America	2
550534656	700106325	SRS042893	United States	North America	1
160704339	700108218	SRS042966	United States	North America	2
764143897	700106836	SRS042967	United States	North America	2
550534656	700106291	SRS043001	United States	North America	1
763759525	700103710	SRS043411	United States	North America	2
840279516	700102659	SRS043667	United States	North America	1
159814214	700107059	SRS043701	United States	North America	2
178713055	700105049	SRS043768	United States	North America	1
517810313	700106412	SRS043841	United States	North America	1
764224817	700106694	SRS044365	United States	North America	2
863126187	700103558	SRS044535	United States	North America	1
160603188	700108840	SRS044973	United States	North America	2
604812005	700102299	SRS045004	United States	North America	1
658594300	700105940	SRS045195	United States	North America	1
763880905	700038546	SRS045244	United States	North America	2
159753524	700107398	SRS045528	United States	North America	2
604812005	700110419	SRS045645	United States	North America	2
404239096	700038594	SRS045713	United States	North America	1
160421117	700108161	SRS045739	United States	North America	2
953045535	700105613	SRS045826	United States	North America	1
160178356	700109564	SRS045936	United States	North America	2
160421117	700108162	SRS045938	United States	North America	2
516889361	700105312	SRS046068	United States	North America	1
160643649	700110089	SRS046369	United States	North America	2
375450439	700105787	SRS046502	United States	North America	1
553359145	700106504	SRS046712	United States	North America	1
763476303	700038493	SRS046717	United States	North America	2
275382046	700105000	SRS046810	United States	North America	1
765074482	700105580	SRS047014	United States	North America	2
764224817	700106663	SRS047044	United States	North America	2
763820215	700105237	SRS047069	United States	North America	2
465578759	700105991	SRS047433	United States	North America	1
404239096	700038625	SRS047741	United States	North America	1
763456073	700105685	SRS048060	United States	North America	2
861967750	700038870	SRS048164	United States	North America	1
861967750	700038901	SRS048262	United States	North America	1
764811490	700106913	SRS048307	United States	North America	2
159227541	700102586	SRS048654	United States	North America	2
764184357	700106056	SRS048870	United States	North America	2
159146620	700102905	SRS048981	United States	North America	2
765074482	700105612	SRS049164	United States	North America	2
160502038	700108095	SRS049402	United States	North America	2
612472597	700105153	SRS049446	United States	North America	1
823052294	700106198	SRS049712	United States	North America	1
763698834	700038702	SRS049773	United States	North America	2
159166850	700102242	SRS049896	United States	North America	2
686765762	700107189	SRS049900	United States	North America	1
765701615	700038414	SRS049959	United States	North America	1
159227541	700102585	SRS049995	United States	North America	2
160319967	700109621	SRS050026	United States	North America	2
763982056	700106615	SRS050299	United States	North America	2
763536994	700038472	SRS050422	United States	North America	2
159470302	700108341	SRS050520	United States	North America	2
765640925	700038806	SRS050752	United States	North America	1
160218816	700108896	SRS050801	United States	North America	2
763860675	700103446	SRS050925	United States	North America	2
668248235	700105882	SRS050941	United States	North America	1
147406386	700106946	SRS050974	United States	North America	1
765155402	700105517	SRS050998	United States	North America	2
764487809	700105372	SRS051031	United States	North America	2
132902142	700103479	SRS051610	United States	North America	1
764143897	700106809	SRS051882	United States	North America	2
159490532	700102356	SRS052027	United States	North America	2
160056975	700107930	SRS052078	United States	North America	2
160845950	700109506	SRS052576	United States	North America	2
706846339	700106170	SRS052697	United States	North America	1
161473083	700110222	SRS053087	United States	North America	2
159753524	700107375	SRS053214	United States	North America	2
159753524	700107376	SRS053290	United States	North America	2
508703490	700038761	SRS053335	United States	North America	1
161412393	700109987	SRS053356	United States	North America	2
675950834	700106229	SRS053398	United States	North America	1
160380657	700107873	SRS053573	United States	North America	2
765094712	700103652	SRS053587	United States	North America	2
160582958	700108530	SRS053649	United States	North America	2
159632143	700107489	SRS054059	United States	North America	2
161554003	700109449	SRS054352	United States	North America	2
338793263	700106465	SRS054590	United States	North America	1
160502038	700108096	SRS054753	United States	North America	2
159166850	700102243	SRS054869	United States	North America	2
857980665	700106754	SRS054905	United States	North America	1
737052003	700106065	SRS054956	United States	North America	1
370027359	700038956	SRS055017	United States	North America	1
675950834	700106258	SRS055288	United States	North America	1
160097436	700107566	SRS055533	United States	North America	2
289996019	700106333	SRS055966	United States	North America	1
638754422	700109230	SRS055982	United States	North America	2
764325968	700105306	SRS056259	United States	North America	2
160178356	700109563	SRS056273	United States	North America	2
765640925	700038833	SRS056481	United States	North America	1
765094712	700103621	SRS056519	United States	North America	2
355657046	700038918	SRS057049	United States	North America	1
370425937	700109383	SRS057478	United States	North America	2
159085930	700109921	SRS057480	United States	North America	2
246515023	700110155	SRS057717	United States	North America	2
160603188	700108839	SRS058070	United States	North America	2
159288231	700102848	SRS058145	United States	North America	2
160097436	700107547	SRS058268	United States	North America	2
763820215	700105210	SRS058723	United States	North America	2
160158126	700102432	SRS058770	United States	North America	2
763536994	700113616	SRS062427	United States	North America	3
764467579	700113114	SRS062654	United States	North America	2
650853796	700110354	SRS062701	United States	North America	2
866653606	700111223	SRS062716	United States	North America	1
809635352	700110812	SRS063040	United States	North America	2
289996019	700114162	SRS063127	United States	North America	2
451588811	700111439	SRS063190	United States	North America	1
763395383	700114000	SRS063370	United States	North America	2
866653606	700111222	SRS063489	United States	North America	1
763721271	700111296	SRS063518	United States	North America	1
159510762	700111986	SRS063813	United States	North America	3
872848689	700111745	SRS063928	United States	North America	1
763901136	700114653	SRS063985	United States	North America	2
561079058	700114911	SRS064232	United States	North America	1
763840445	700114125	SRS064276	United States	North America	2
764042746	700114480	SRS064557	United States	North America	2
686765762	700111026	SRS064645	United States	North America	2
763721271	700111297	SRS064662	United States	North America	1
809362576	700113177	SRS064757	United States	North America	1
336497421	700111505	SRS064973	United States	North America	2
257905678	700111156	SRS065176	United States	North America	1
663835652	700114218	SRS065397	United States	North America	1
764062976	700114082	SRS065504	United States	North America	2
159733294	700101134	SRS074586	United States	North America	2
160421117	700112046	SRS074670	United States	North America	3
160380657	700112376	SRS074964	United States	North America	3
159146620	700112433	SRS075021	United States	North America	3
160178356	700112490	SRS075078	United States	North America	3
160603188	700112755	SRS075341	United States	North America	3
158883629	700112812	SRS075398	United States	North America	3
158883629	700112813	SRS075399	United States	North America	3
234447334	700113705	SRS075716	United States	North America	1
367712035	700113762	SRS075773	United States	North America	1
763921366	700113810	SRS075821	United States	North America	2
488228756	700113867	SRS075878	United States	North America	1
763456073	700113954	SRS075963	United States	North America	3
884419868	700113975	SRS075984	United States	North America	1
991168867	700116028	SRS076756	United States	North America	1
765195863	700116076	SRS076804	United States	North America	2
993302508	700116148	SRS076876	United States	North America	1
764588959	700116201	SRS076929	United States	North America	2
668248235	700116248	SRS076976	United States	North America	2
764791260	700116296	SRS077024	United States	North America	2
763982056	700116358	SRS077086	United States	North America	3
763982056	700116389	SRS077117	United States	North America	3
980939909	700116401	SRS077127	United States	North America	1
375450439	700116468	SRS077194	United States	North America	3
268204421	700116505	SRS077231	United States	North America	1
763395383	700116568	SRS077294	United States	North America	3
763395383	700116599	SRS077323	United States	North America	3
763820215	700116611	SRS077335	United States	North America	3
763820215	700116640	SRS077364	United States	North America	3
722859603	700116668	SRS077392	United States	North America	1
868454789	700116730	SRS077454	United States	North America	1
764285508	700116778	SRS077502	United States	North America	2
764285508	700116809	SRS077533	United States	North America	2
764508039	700116828	SRS077552	United States	North America	2
872298013	700116865	SRS077589	United States	North America	1
360880230	700116917	SRS077641	United States	North America	1
159753524	700119042	SRS077730	United States	North America	3
159753524	700119043	SRS077731	United States	North America	3
159753524	700119065	SRS077753	United States	North America	3
158802708	700119165	SRS077849	United States	North America	3
159288231	700119307	SRS077991	United States	North America	3
159227541	700119496	SRS078176	United States	North America	3
159227541	700119497	SRS078177	United States	North America	3
158944319	700119562	SRS078242	United States	North America	3
159207311	700119739	SRS078419	United States	North America	3
160319967	700119987	SRS078665	United States	North America	3
764366428	700117000	SRS097889	United States	North America	2
305070461	700117031	SRS097920	United States	North America	1
884797910	700117069	SRS097958	United States	North America	1
525622796	700117172	SRS098061	United States	North America	1
612472597	700117184	SRS098073	United States	North America	2
550534656	700117625	SRS098514	United States	North America	2
763921366	700117682	SRS098571	United States	North America	3
764467579	700117755	SRS098644	United States	North America	3
731256356	700117766	SRS098655	United States	North America	1
765094712	700117828	SRS098717	United States	North America	3
765094712	700117859	SRS098748	United States	North America	3
763557224	700117938	SRS098827	United States	North America	3
765135172	700117992	SRS098881	United States	North America	2
686765762	700120753	SRS100021	United States	North America	3
160259276	700121639	SRS100907	United States	North America	2
160056975	700122000	SRS101268	United States	North America	3
604812005	700122108	SRS101376	United States	North America	3
638754422	700122165	SRS101433	United States	North America	3
675950834	700161532	SRS103987	United States	North America	2
765216093	700161581	SRS104036	United States	North America	2
765539774	700161629	SRS104084	United States	North America	2
158155345	700013588	SRS1041031	United States	North America	1
158013734	700013597	SRS1041032	United States	North America	1
158033964	700013600	SRS1041033	United States	North America	1
158114885	700013603	SRS1041036	United States	North America	1
158276726	700013672	SRS1041037	United States	North America	1
158296956	700013693	SRS1041038	United States	North America	1
158398106	700014386	SRS1041039	United States	North America	1
158438567	700014486	SRS1041090	United States	North America	1
158418336	700014498	SRS1041091	United States	North America	1
158458797	700014556	SRS1041092	United States	North America	1
158883629	700015114	SRS1041093	United States	North America	1
158742018	700015182	SRS1041094	United States	North America	1
158964549	700016000	SRS1041095	United States	North America	1
159146620	700016120	SRS1041112	United States	North America	1
159227541	700016543	SRS1041113	United States	North America	1
159166850	700016608	SRS1041116	United States	North America	1
159389382	700016902	SRS1041118	United States	North America	1
159429842	700032138	SRS1041122	United States	North America	1
159753524	700032223	SRS1041124	United States	North America	1
159733294	700033130	SRS1041129	United States	North America	1
159470302	700033436	SRS1041130	United States	North America	1
159713063	700033726	SRS1041132	United States	North America	1
158033964	700034565	SRS1041133	United States	North America	2
157953044	700095058	SRS1041134	United States	North America	2
158296956	700095287	SRS1041136	United States	North America	2
158398106	700095353	SRS1041137	United States	North America	2
158418336	700095410	SRS1041138	United States	North America	2
158216035	700097234	SRS1041139	United States	North America	2
158155345	700097631	SRS1041140	United States	North America	2
158458797	700098359	SRS1041141	United States	North America	2
650853796	700098867	SRS1041142	United States	North America	1
158236265	700098932	SRS1041143	United States	North America	2
158114885	700099002	SRS1041144	United States	North America	2
158276726	700099059	SRS1041145	United States	North America	2
158438567	700099590	SRS1041146	United States	North America	2
158964549	700099746	SRS1041147	United States	North America	2
158883629	700100228	SRS1041149	United States	North America	2
158944319	700101225	SRS1041157	United States	North America	2
763721271	700120572	SRS1041164	United States	North America	2
508703490	700161742	SRS104197	United States	North America	2
765195863	700161856	SRS104311	United States	North America	3
103092734	700161872	SRS104327	United States	North America	2
764649650	700161945	SRS104400	United States	North America	2
763719065	700163030	SRS104485	United States	North America	3
765377934	700163181	SRS104636	United States	North America	2
765317243	700163238	SRS104693	United States	North America	2
765661155	700163458	SRS104912	United States	North America	2
765519544	700163521	SRS104975	United States	North America	2
823052294	700163628	SRS105082	United States	North America	2
765337473	700163699	SRS105153	United States	North America	2
763456073	700021261	SRS1054691	United States	North America	1
115629832	700117303	SRS1054716	United States	North America	1
206906765	700122042	SRS1054928	United States	North America	2
604812005	700122109	SRS1054929	United States	North America	3
838529239	700122408	SRS1055022	United States	North America	2
160967330	700122860	SRS1055034	United States	North America	3
650853796	700123700	SRS1055038	United States	North America	3
646253328	700161219	SRS1055043	United States	North America	1
195044680	700161429	SRS1055049	United States	North America	2
316129862	700163296	SRS1055056	United States	North America	1
646253328	700165530	SRS1055067	United States	North America	2
866653606	700166262	SRS1055069	United States	North America	3
257905678	700166643	SRS1055076	United States	North America	3
763721271	700167107	SRS1055083	United States	North America	3
162469177	700172069	SRS1055095	United States	North America	2
646253328	700172870	SRS1055099	United States	North America	3
160502038	700123562	SRS140492	United States	North America	3
809635352	700123827	SRS140513	United States	North America	3
246515023	700123959	SRS140645	United States	North America	3
706846339	700163772	SRS142503	United States	North America	2
884419868	700163811	SRS142542	United States	North America	2
178713055	700163868	SRS142599	United States	North America	2
178713055	700163887	SRS142618	United States	North America	2
338793263	700163981	SRS142712	United States	North America	2
234447334	700164050	SRS142781	United States	North America	2
765074482	700164159	SRS142890	United States	North America	3
765074482	700164190	SRS142921	United States	North America	3
857980665	700164192	SRS142923	United States	North America	2
739574095	700164249	SRS142980	United States	North America	2
370027359	700164339	SRS143070	United States	North America	2
355657046	700164354	SRS143085	United States	North America	2
305070461	700164417	SRS143148	United States	North America	2
517810313	700164450	SRS143181	United States	North America	2
765034022	700164611	SRS143342	United States	North America	2
525622796	700164641	SRS143372	United States	North America	2
765135172	700164686	SRS143417	United States	North America	3
208027353	700164735	SRS143466	United States	North America	2
953045535	700164792	SRS143523	United States	North America	2
550534656	700164870	SRS143598	United States	North America	3
868454789	700164994	SRS143722	United States	North America	2
764366428	700165052	SRS143780	United States	North America	3
823052294	700165148	SRS143876	United States	North America	3
765256553	700165167	SRS143895	United States	North America	2
764508039	700165263	SRS143991	United States	North America	3
764508039	700165279	SRS144007	United States	North America	3
682102541	700165407	SRS144135	United States	North America	2
764062976	700165455	SRS144183	United States	North America	3
884797910	700165569	SRS144297	United States	North America	2
765155402	700165634	SRS144362	United States	North America	3
275382046	700165665	SRS144393	United States	North America	2
765216093	700165778	SRS144506	United States	North America	3
765701615	700165809	SRS144537	United States	North America	2
675950834	700165875	SRS144603	United States	North America	3
884797910	700165986	SRS144714	United States	North America	3
159733294	700166025	SRS144753	United States	North America	3
160845950	700166586	SRS145308	United States	North America	3
160582958	700166775	SRS145497	United States	North America	3
863126187	700171066	SRS146764	United States	North America	3
682102541	700171114	SRS146812	United States	North America	3
663835652	700171115	SRS146813	United States	North America	3
663835652	700171134	SRS146832	United States	North America	3
765013792	700171190	SRS146888	United States	North America	3
275382046	700171324	SRS147022	United States	North America	3
868454789	700171341	SRS147039	United States	North America	3
147406386	700171390	SRS147088	United States	North America	3
765377934	700171441	SRS147139	United States	North America	3
370027359	700171573	SRS147271	United States	North America	3
553359145	700171574	SRS147272	United States	North America	2
765519544	700171648	SRS147346	United States	North America	3
938202701	700171679	SRS147377	United States	North America	2
765337473	700171727	SRS147425	United States	North America	3
765337473	700171747	SRS147445	United States	North America	3
809362576	700171859	SRS147557	United States	North America	2
765640925	700171916	SRS147614	United States	North America	2
765640925	700171954	SRS147652	United States	North America	2
561079058	700171955	SRS147653	United States	North America	2
508703490	700172068	SRS147766	United States	North America	3
737052003	700172221	SRS147919	United States	North America	2
256789458	700172279	SRS147977	United States	North America	2
516889361	700172393	SRS148091	United States	North America	2
763901136	700172461	SRS148159	United States	North America	3
765256553	700172498	SRS148196	United States	North America	3
765256553	700172517	SRS148215	United States	North America	3
103092734	700172555	SRS148253	United States	North America	3
643185023	700172621	SRS148319	United States	North America	2
857980665	700172726	SRS148424	United States	North America	3
857980665	700172763	SRS148461	United States	North America	3
875002022	700172813	SRS148511	United States	North America	2
765276783	700173023	SRS148721	United States	North America	2
305070461	700173086	SRS148784	United States	North America	3
884419868	700173119	SRS148817	United States	North America	3
658594300	700173176	SRS148874	United States	North America	2
355657046	700173272	SRS148970	United States	North America	3
525622796	700173377	SRS149075	United States	North America	3
115629832	700173483	SRS149181	United States	North America	3
901775393	700173546	SRS149244	United States	North America	2
612472597	700173627	SRS149325	United States	North America	3
764791260	700175086	SRS149784	United States	North America	1
764851951	700175181	SRS149879	United States	North America	1
764953101	700175331	SRS150029	United States	North America	1
638754422	700097907	SRS886701	United States	North America	1
886389417	700173686	SRS892882	United States	North America	2
638754422	700122166	SRS893009	United States	North America	3
536137189	700122765	SRS893170	United States	North America	2
797461496	700124561	SRS893172	United States	North America	2
797461496	700167825	SRS893187	United States	North America	3
788731474	700124429	SRS893230	United States	North America	2
241812656	700121919	SRS893231	United States	North America	1
763395383	700021123	SRS893252	United States	North America	1
932979671	700164891	SRS893253	United States	North America	2
932979671	700117239	SRS893256	United States	North America	1
486505039	700117537	SRS893259	United States	North America	1
115629832	700165311	SRS893270	United States	North America	2
535376874	700161967	SRS893279	United States	North America	1
188816475	700161743	SRS893285	United States	North America	2
486505039	700172132	SRS893288	United States	North America	2
596625983	700117395	SRS893292	United States	North America	1
596625983	700163982	SRS893295	United States	North America	2
596625983	700172927	SRS893300	United States	North America	3
725019804	700161533	SRS893327	United States	North America	2
316129862	700173320	SRS893341	United States	North America	2
182518224	700165224	SRS893342	United States	North America	2
366487741	700172346	SRS893358	United States	North America	2
970836795	700097973	SRS893366	United States	North America	1
441369442	700167759	SRS893369	United States	North America	3
886389417	700163419	SRS893373	United States	North America	1
366487741	700161342	SRS893378	United States	North America	1
160987560	700166862	SRS893380	United States	North America	3
161068481	700123135	SRS893382	United States	North America	2
161473083	700097482	SRS893383	United States	North America	1
158742018	700098267	SRS971275	United States	North America	2
158013734	700097291	SRS971276	United States	North America	2
