## Supplemental Tables S1-S3 for "Eco-evolutionary feedbacks in the human gut microbiome": TableS3.txt

Regression	Sample size	Num positive	beta_phylum	pvalue	beta_initial_diversity	pvalue
logit p(replacement) ~ phylum + shannon	784	16	1.136	0.041	0.095	0.807
logit p(modification) ~ phylum + shannon	784	76	1.247	0.000	0.421	0.037
logit p(modification) ~ phylum + shannon (bottom 90%)	705	62	1.247	0.000	0.421	0.037
logit p(replacement) ~ phylum + richness	784	16	1.102	0.047	0.018	0.425
logit p(modification) ~ phylum + richness	784	76	1.270	0.000	0.022	0.044
